# EndoTwin-W: glycodelin-A and CA-125 as non-invasive biomarkers of endometrial receptivity derived from a multiscale computational digital twin

**DOI:** 10.64898/2026.05.27.728028

**Authors:** Ravi Goyal

## Abstract

Endometrial receptivity assessment currently requires an invasive tissue biopsy, yet recent randomized trials have called into question the clinical utility of biopsy-based approaches. Here we present EndoTwin-W, a four-layer mechanistic computational model that simulates human endometrial remodeling from hormone inputs through receptor binding, pathway scoring, and continuous-time Markov chain cell-state transitions across 17 cell states. Transition rates were optimized against scRNA-seq and microarray data, then validated by 5-fold cross-validation on an independent bulk RNA-seq cohort (n=236 biopsies), achieving significant correlations for 16 of 17 cell states (mean Spearman r = 0.505) with benchmark dominance over three null models for 13 of 17 states. The model identifies glycodelin-A (PAEP) and CA-125 (MUC16) as mechanistically grounded candidate circulating biomarkers capturing two principal receptivity failure modes: inadequate decidualization and excessive inflammation. Hill-function prediction of serum glycodelin-A shows strong rank-order calibration (Spearman rho = 0.833, p = 0.010). Cross-condition held-out validation against 9 independent datasets (244 samples) achieves significant concordance in 5 of 9 datasets (median rho = 0.435). A cross-dataset receptivity index analysis across 18 GEO datasets (21 comparisons) demonstrates mean AUC = 0.599 with correct direction in 76% of analyses, including significant RNA-seq validation (AUC = 0.770, p = 0.003). The divergence between predicted and measured biomarker values defines a Progesterone Resistance Score quantifying decidualization deficit and inflammation burden. EndoTwin-W provides a mechanistic framework and candidate blood-based biomarkers for receptivity assessment; prospective paired serum-tissue validation is required before clinical use. An open research version of EndoTwin-W is available at https://endotwin-w.com (mirror: https://endotwinw.com).
