## Supplementary material for "EndoTwin-W: glycodelin-A and CA-125 as non-invasive biomarkers of endometrial receptivity derived from a multiscale computational digital twin": Table S1

### Sheet: S1 Table
Compartment	Cell State	Spearman r (v3.5)	CV Mean r	CV SD	p-value	Bonferroni Sig.
Epithelial	Proliferative	0.442	0.452	0.173	<0.001	Yes
Epithelial	Early secretory	0.66	0.652	0.111	<0.001	Yes
Epithelial	Mid-secretory	0.699	0.721	0.06	<0.001	Yes
Epithelial	Late secretory	0.534	0.533	0.103	<0.001	Yes
Epithelial	Menstrual	-0.032	-0.023	0.039	0.628	No
Stromal	Proliferative	0.513	0.521	0.155	<0.001	Yes
Stromal	Pre-decidual	0.261	0.269	0.176	<0.001	Yes
Stromal	Decidualized	0.302	0.311	0.131	<0.001	Yes
Stromal	Senescent	0.503	0.514	0.086	<0.001	Yes
Stromal	Menstrual	0.43	0.435	0.138	<0.001	Yes
Endothelial	Quiescent	0.451	0.448	0.116	<0.001	Yes
Endothelial	Angiogenic	0.64	0.643	0.107	<0.001	Yes
Endothelial	Mature	0.488	0.494	0.085	<0.001	Yes
Endothelial	Regressing	0.723	0.733	0.018	<0.001	Yes
Immune	Recruited	0.464	0.456	0.168	<0.001	Yes
Immune	Activated	0.795	0.797	0.038	<0.001	Yes
Immune	Cytotoxic	0.645	0.629	0.1	<0.001	Yes
n=236 Teh 2023 bulk RNA-seq samples. CV = 5-fold cross-validation.
