## Supplementary material for "EndoTwin-W: glycodelin-A and CA-125 as non-invasive biomarkers of endometrial receptivity derived from a multiscale computational digital twin": Table S2

### Sheet: S2 Table
Compartment	Cell State	Rank	Ensembl ID	Score	p-value	Fold Change
Epithelial	Proliferative	1	ENSG00000106483	133.86	2.4849e-30	4.521
Epithelial	Proliferative	2	ENSG00000069188	122.15	1.96465e-30	4.112
Epithelial	Proliferative	3	ENSG00000142494	104.73	6.99533e-31	3.473
Epithelial	Proliferative	4	ENSG00000108684	103.93	2.69715e-31	3.4
Epithelial	Proliferative	5	ENSG00000170893	101.86	1.11655e-26	3.925
Epithelial	Early Secretory	1	ENSG00000167346	54.95	2.08034e-11	5.144
Epithelial	Early Secretory	2	ENSG00000205038	47.65	2.08034e-11	4.461
Epithelial	Early Secretory	3	ENSG00000124664	44.19	1.93672e-11	4.125
Epithelial	Early Secretory	4	ENSG00000188488	41.64	2.76645e-11	3.944
Epithelial	Early Secretory	5	ENSG00000124935	41.64	1.16562e-09	4.661
Epithelial	Mid Secretory	1	ENSG00000158014	80.98	1.11982e-16	5.077
Epithelial	Mid Secretory	2	ENSG00000095596	65.71	5.04227e-15	4.596
Epithelial	Mid Secretory	3	ENSG00000168907	62.4	7.20473e-15	4.412
Epithelial	Mid Secretory	4	ENSG00000127954	62.11	2.8217e-15	4.269
Epithelial	Mid Secretory	5	ENSG00000109193	61.51	8.08982e-19	3.4
Epithelial	Late Secretory	1	ENSG00000198535	172.86	1.45807e-27	6.441
Epithelial	Late Secretory	2	ENSG00000145824	152.38	3.38017e-26	5.982
Epithelial	Late Secretory	3	ENSG00000122133	147.98	1.50346e-24	6.212
Epithelial	Late Secretory	4	ENSG00000237339	147.13	1.28056e-28	5.275
Epithelial	Late Secretory	5	ENSG00000105664	143.15	4.55377e-27	5.435
Epithelial	Menstrual	1	ENSG00000166670	87.82	2.14597e-10	9.084
Epithelial	Menstrual	2	ENSG00000149968	79.66	2.29715e-10	8.264
Epithelial	Menstrual	3	ENSG00000122641	66.22	3.14544e-11	6.305
Epithelial	Menstrual	4	ENSG00000196611	63.89	1.22893e-09	7.17
Epithelial	Menstrual	5	ENSG00000164761	62.98	8.1561e-11	6.243
Stromal	Proliferative	1	ENSG00000085465	97.59	1.09239e-24	4.073
Stromal	Proliferative	2	ENSG00000163501	94.6	1.04968e-27	3.506
Stromal	Proliferative	3	ENSG00000074211	91.49	5.04829e-31	3.02
Stromal	Proliferative	4	ENSG00000132938	90.71	1.64683e-30	3.046
Stromal	Proliferative	5	ENSG00000078549	90.47	3.57106e-27	3.421
Stromal	Pre Decidual	1	ENSG00000163406	35.81	3.42186e-11	3.422
Stromal	Pre Decidual	2	ENSG00000169347	35.28	3.60055e-12	3.083
Stromal	Pre Decidual	3	ENSG00000184564	32.91	1.3444e-11	3.027
Stromal	Pre Decidual	4	ENSG00000237742	32.21	3.12506e-12	2.8
Stromal	Pre Decidual	5	ENSG00000102837	31.61	1.68692e-09	3.604
Stromal	Decidualized	1	ENSG00000138079	114.64	4.63634e-26	4.525
Stromal	Decidualized	2	ENSG00000107984	108.91	3.17323e-27	4.11
Stromal	Decidualized	3	ENSG00000125144	89.82	2.85134e-24	3.815
Stromal	Decidualized	4	ENSG00000096006	84.77	1.84089e-22	3.9
Stromal	Decidualized	5	ENSG00000205358	83.99	1.53882e-24	3.527
Stromal	Senescent	1	ENSG00000153292	159.65	1.9481e-28	5.762
Stromal	Senescent	2	ENSG00000088386	152.59	2.0812e-28	5.512
Stromal	Senescent	3	ENSG00000123838	139.62	2.24736e-27	5.24
Stromal	Senescent	4	ENSG00000106688	130.96	4.02349e-29	4.612
Stromal	Senescent	5	ENSG00000138356	127.11	1.61119e-27	4.744
Stromal	Menstrual	1	ENSG00000146678	141.27	4.08364e-24	6.04
Stromal	Menstrual	2	ENSG00000148702	108.13	6.79381e-24	4.667
Stromal	Menstrual	3	ENSG00000211445	107.22	2.5908e-24	4.546
Stromal	Menstrual	4	ENSG00000106258	92.06	3.23146e-24	3.919
Stromal	Menstrual	5	ENSG00000143768	90.1	1.74224e-19	4.803
Endothelial	Quiescent	1	ENSG00000137673	61.91	1.64873e-11	5.742
Endothelial	Quiescent	2	ENSG00000188133	35.78	2.35644e-10	3.716
Endothelial	Quiescent	3	ENSG00000270136	34.58	1.65017e-09	3.937
Endothelial	Quiescent	4	ENSG00000276122	33.24	1.18119e-11	3.042
Endothelial	Quiescent	5	ENSG00000128564	32.44	6.94926e-13	2.668
Endothelial	Angiogenic	1	ENSG00000099953	82.66	5.55654e-27	3.148
Endothelial	Angiogenic	2	ENSG00000104332	82.2	2.72118e-28	2.982
Endothelial	Angiogenic	3	ENSG00000126500	80.77	2.32957e-29	2.821
Endothelial	Angiogenic	4	ENSG00000162444	79.11	1.59907e-30	2.655
Endothelial	Angiogenic	5	ENSG00000018625	79.07	2.24872e-26	3.083
Endothelial	Mature	1	ENSG00000197745	44.73	4.72266e-12	3.949
Endothelial	Mature	2	ENSG00000145832	38.81	3.6317e-16	2.513
Endothelial	Mature	3	ENSG00000134917	34.28	6.42152e-13	2.812
Endothelial	Mature	4	ENSG00000154269	31.89	3.99216e-12	2.797
Endothelial	Mature	5	ENSG00000187416	31.64	2.26053e-13	2.502
Endothelial	Regressing	1	ENSG00000197635	88.67	1.30554e-22	4.052
Endothelial	Regressing	2	ENSG00000118785	87.75	5.97716e-21	4.339
Endothelial	Regressing	3	ENSG00000103888	87.42	3.05808e-19	4.721
Endothelial	Regressing	4	ENSG00000196878	84.27	5.08172e-22	3.957
Endothelial	Regressing	5	ENSG00000123689	83.12	8.03581e-22	3.94
Immune	Recruited	1	ENSG00000184254	83.77	1.1179e-25	3.357
Immune	Recruited	2	ENSG00000205364	82.25	7.89675e-25	3.412
Immune	Recruited	3	ENSG00000165443	79.69	4.67558e-25	3.275
Immune	Recruited	4	ENSG00000086696	76.64	5.52989e-23	3.443
Immune	Recruited	5	ENSG00000116194	75.7	4.82231e-25	3.113
Immune	Activated	1	ENSG00000109906	74.66	1.69889e-24	3.141
Immune	Activated	2	ENSG00000240405	73.07	1.43486e-25	2.941
Immune	Activated	3	ENSG00000014257	72.62	2.16853e-26	2.83
Immune	Activated	4	ENSG00000189221	72.4	9.54615e-24	3.145
Immune	Activated	5	ENSG00000084110	72.05	1.41427e-24	3.021
Immune	Cytotoxic	1	ENSG00000165507	78.53	2.39201e-20	4.002
Immune	Cytotoxic	2	ENSG00000128342	76.49	4.79805e-22	3.588
Immune	Cytotoxic	3	ENSG00000166741	73.52	6.96531e-22	3.475
Immune	Cytotoxic	4	ENSG00000147883	73.44	9.53701e-22	3.494
Immune	Cytotoxic	5	ENSG00000019186	69.46	4.00045e-18	3.993
v3.4 strict markers. 5 genes per state, zero cross-state Jaccard overlap.
