## Supplementary material for "EndoTwin-W: glycodelin-A and CA-125 as non-invasive biomarkers of endometrial receptivity derived from a multiscale computational digital twin": Table S3

### Sheet: S3 Table
Cohort	Hormone	Phase	Model Predicted Range	Observed Median	Within Range	n
NHANES	E2 (pg/mL)	Early follicular	20-60	33.5	Yes	1204
NHANES	E2 (pg/mL)	Late follicular	100-400	87.2	No	892
NHANES	E2 (pg/mL)	Ovulatory	200-500	168.4	No	312
NHANES	E2 (pg/mL)	Early luteal	100-300	112.6	Yes	1108
NHANES	E2 (pg/mL)	Late luteal	50-150	64.3	Yes	1045
NHANES	P4 (ng/mL)	Follicular	0.1-1.5	0.4	Yes	2096
NHANES	P4 (ng/mL)	Ovulatory	1-5	2.8	Yes	312
NHANES	P4 (ng/mL)	Luteal	5-25	8.4	Yes	2153
NHANES	FSH (mIU/mL)	Follicular	3-10	6.2	Yes	2096
NHANES	FSH (mIU/mL)	Ovulatory	5-25	12.8	Yes	312
NHANES	FSH (mIU/mL)	Luteal	1-8	4.1	Yes	2153
NHANES	FSH (mIU/mL)	Postmenopausal	25-135	67.4	Yes	1023
SWAN	E2 (pg/mL)	Baseline (Visit 0)	40-80	55.1	Yes	3302
SWAN	E2 (pg/mL)	Visit 5	30-60	38.2	Yes	2841
SWAN	E2 (pg/mL)	Visit 10	10-30	17.8	Yes	2156
SWAN	FSH (mIU/mL)	Baseline	5-20	15.9	Yes	3302
SWAN	FSH (mIU/mL)	Visit 5	15-60	42.3	Yes	2841
SWAN	FSH (mIU/mL)	Visit 10	50-150	106.0	Yes	2156
NHANES 2021-2023 (n=4,561); SWAN 1996-2006 (n=3,302, 28,789 visits).
