## Supplementary material for "EndoTwin-W: glycodelin-A and CA-125 as non-invasive biomarkers of endometrial receptivity derived from a multiscale computational digital twin": Table S4

### Sheet: Cross-Condition Validation
condition	gse	n_genes	n_disease	n_control	spearman_rho	spearman_p	direction_concordance	rmse	platform
endometriosis	GSE25628	16	8	6	-0.5088235294117647	0.04413521823498383	0.375	1.6477894151580386	GPL571
endometriosis	GSE6364	16	21	16	0.7558823529411764	0.0007058905869098943	0.8125	0.49946845365873666	GPL570
endometriosis	GSE120103	15	18	18	-0.06071428571428571	0.8298120954425188	0.6666666666666666	1.6677443845497877	GPL6480
pcos	GSE6798	16	16	13	-0.09411764705882353	0.7288144270239805	0.3125	0.5534183731350045	GPL570
rif	GSE26787	16	5	5	0.43529411764705883	0.09195235850572929	0.625	2.204751253735296	GPL570
rif	GSE92324	16	10	8	0.19999999999999998	0.45768790507519985	0.375	1.9052636544642096	GPL10558
endometrial_cancer	GSE115810	16	24	3	0.19999999999999998	0.45768790507519985	0.375	3.3958434554582415	GPL96
endometrial_cancer	GSE36389	16	13	7	0.12941176470588234	0.63288233246826	0.25	3.348140216759063	GPL96
rif	GSE111974	16	24	24	0.524	0.037	0.5625		GPL17077
