## Supplementary material for "EndoTwin-W: glycodelin-A and CA-125 as non-invasive biomarkers of endometrial receptivity derived from a multiscale computational digital twin": Table S5

### Sheet: Per-Dataset AUC
GSE	Condition	n_disease	n_control	n_genes	AUC	AUC_CI_low	AUC_CI_high	p_value	Correct_Direction
	cancer				0.681
	cancer				0.648
	endometriosis				0.208
	endometriosis				0.646
	pcos				0.743
	pcos				0.466
	rif				0.66
	rif				0.98
	rif				0.429
	rif				0.713
	RPL vs ctrl				0.583
	UIF vs ctrl				0.656
	all infertile vs ctrl				0.62
	endometriosis				0.64
	IVF vs Healthy at LH+7 (matched receptive)				0.77
	IVF vs Healthy (all receptive)				0.569
	Pre-receptive vs Receptive (healthy, cycle phase)				0.975

### Sheet: Gene LOO Deltas
Gene	Mean_Delta_AUC
PRL	-0.0492
CYP19A1	-0.0301
PAEP	-0.0202
IL6	-0.0191
TNF	-0.0066
FOXO1	-0.0037
HBEGF	-0.0032
ESR1	-0.0013
CXCL8	-0.0007
PTGES	0
MUC16	0.0014
PTGIS	0.0024
PTGS2	0.0033
PGR	0.0058
IGFBP1	0.0106
LIF	0.0117

### Sheet: Candidate Genes
Gene	Mean_AUC
SPP1
HOXA10
HOXA11
DPP4
HAND2
WNT4
LEFTY2
GPX3
MAOA
CLDN4
THBS1
SOD2

### Sheet: Summary
Metric	Value
mean_auc	0.626
median_auc	0.647
range	[0.208, 0.98]
correct_direction	13/16 (81%)
significant_p05	3
