## Supplementary material for "EndoTwin-W: glycodelin-A and CA-125 as non-invasive biomarkers of endometrial receptivity derived from a multiscale computational digital twin": Table S6

### Sheet: NNLS Deconvolution
stage	component	mean_proportion
1	epithelial_proliferative	0.0
1	epithelial_menstrual	0.0
1	epithelial_mid_secretory	0.0
1	epithelial_late_secretory	0.0015
1	epithelial_early_secretory	0.0
1	stromal_proliferative	0.0
1	stromal_menstrual	0.0
1	stromal_mid_secretory	0.0432
1	stromal_late_secretory	0.937
1	stromal_early_secretory	0.0
1	endothelial_mid_secretory	0.0086
1	immune_proliferative	0.0
1	immune_menstrual	0.0
1	immune_mid_secretory	0.0
1	immune_late_secretory	0.0055
1	immune_early_secretory	0.0042
2	epithelial_proliferative	0.0
2	epithelial_menstrual	0.0
2	epithelial_mid_secretory	0.0
2	epithelial_late_secretory	0.0
2	epithelial_early_secretory	0.0
2	stromal_proliferative	0.0135
2	stromal_menstrual	0.0
2	stromal_mid_secretory	0.1235
2	stromal_late_secretory	0.8396
2	stromal_early_secretory	0.0
2	endothelial_mid_secretory	0.0234
2	immune_proliferative	0.0
2	immune_menstrual	0.0
2	immune_mid_secretory	0.0
2	immune_late_secretory	0.0
2	immune_early_secretory	0.0
3	epithelial_proliferative	0.0011
3	epithelial_menstrual	0.0
3	epithelial_mid_secretory	0.0
3	epithelial_late_secretory	0.0044
3	epithelial_early_secretory	0.0
3	stromal_proliferative	0.0154
3	stromal_menstrual	0.0
3	stromal_mid_secretory	0.1283
3	stromal_late_secretory	0.82
3	stromal_early_secretory	0.0
3	endothelial_mid_secretory	0.0271
3	immune_proliferative	0.0
3	immune_menstrual	0.0
3	immune_mid_secretory	0.0
3	immune_late_secretory	0.0036
3	immune_early_secretory	0.0
4	epithelial_proliferative	0.0052
4	epithelial_menstrual	0.0
4	epithelial_mid_secretory	0.0
4	epithelial_late_secretory	0.0021
4	epithelial_early_secretory	0.0
4	stromal_proliferative	0.0027
4	stromal_menstrual	0.0
4	stromal_mid_secretory	0.165
4	stromal_late_secretory	0.7895
4	stromal_early_secretory	0.0
4	endothelial_mid_secretory	0.0307
4	immune_proliferative	0.0
4	immune_menstrual	0.0
4	immune_mid_secretory	0.0
4	immune_late_secretory	0.0044
4	immune_early_secretory	0.0004
5	epithelial_proliferative	0.0
5	epithelial_menstrual	0.0
5	epithelial_mid_secretory	0.0
5	epithelial_late_secretory	0.0122
5	epithelial_early_secretory	0.0
5	stromal_proliferative	0.0062
5	stromal_menstrual	0.0
5	stromal_mid_secretory	0.1767
5	stromal_late_secretory	0.763
5	stromal_early_secretory	0.0
5	endothelial_mid_secretory	0.0371
5	immune_proliferative	0.0
5	immune_menstrual	0.0
5	immune_mid_secretory	0.0
5	immune_late_secretory	0.0048
5	immune_early_secretory	0.0
6	epithelial_proliferative	0.0
6	epithelial_menstrual	0.0
6	epithelial_mid_secretory	0.0
6	epithelial_late_secretory	0.003
6	epithelial_early_secretory	0.0
6	stromal_proliferative	0.0031
6	stromal_menstrual	0.0
6	stromal_mid_secretory	0.0717
6	stromal_late_secretory	0.9128
6	stromal_early_secretory	0.0
6	endothelial_mid_secretory	0.0093
6	immune_proliferative	0.0
6	immune_menstrual	0.0
6	immune_mid_secretory	0.0
6	immune_late_secretory	0.0
6	immune_early_secretory	0.0
7	epithelial_proliferative	0.0
7	epithelial_menstrual	0.0
7	epithelial_mid_secretory	0.0
7	epithelial_late_secretory	0.0002
7	epithelial_early_secretory	0.0
7	stromal_proliferative	0.0
7	stromal_menstrual	0.0
7	stromal_mid_secretory	0.028
7	stromal_late_secretory	0.9677
7	stromal_early_secretory	0.0
7	endothelial_mid_secretory	0.0024
7	immune_proliferative	0.0
7	immune_menstrual	0.0
7	immune_mid_secretory	0.0
7	immune_late_secretory	0.0
7	immune_early_secretory	0.0017
