## Supplementary material for "EndoTwin-W: glycodelin-A and CA-125 as non-invasive biomarkers of endometrial receptivity derived from a multiscale computational digital twin": Table S7

### Sheet: VV40 Checks
Stage	Check	Criterion	Result	Pass
A (biological)	phase ordering	E2 peak day 10–16; P4 peak day 18–26; E2 before P4	E2 peak day 14.0; P4 peak day 22.2	PASS
A (biological)	hormone ranges	E2/P4 within published cycle ranges	E2 31.6–100.6 pg/mL; P4 0.5–9.2 ng/mL	PASS
A (biological)	monotonicity	Follicular E2 rise; luteal P4 rise then decline	see JSON	PASS
A (biological)	cell state conservation	Cell-state proportions sum to 1.0	max deviation 1.00e-10	PASS
A (biological)	receptivity profile	Receptivity score peaks in secretory phase	peak day 18.5; score 0.325	PASS
B (computational)	dt convergence	Max cell-state change dt=0.25 vs 1.0 < 0.01	max Δ=0.0079	PASS
B (computational)	reproducibility	Identical outputs across 3 runs	see JSON	PASS
B (computational)	prcc sensitivity	PRCC identifies E2/P4 drivers (informational)	top E2: k_E2_follicular, d_E2, k_E2_basal; top P4: d_P4, k_P4_luteal, k_P4_basal	PASS
B (computational)	condition profiles	All 5 condition vectors yield gene signal	5 conditions; all signal=True	PASS
