## Supplementary material for "EndoTwin-W: glycodelin-A and CA-125 as non-invasive biomarkers of endometrial receptivity derived from a multiscale computational digital twin": Table S8

### Sheet: WOI Scenarios
Scenario	WOI start (d)	WOI end (d)	Width (d)	Peak score	Verdict	ET overlap (d)
normal	18.0	23.3	5.300000000000001	0.573	RECEPTIVE	2.0
mild_p4_deficiency	20.400000000000002	22.400000000000002	2.0	0.175	PARTIAL	0.5999999999999979
moderate_p4_deficiency	—	—	0.0	0.018	NO_WOI	0.0
severe_p4_deficiency	—	—	0.0	0.000	NO_WOI	0.0
p4_delay_plus2d	20.0	25.200000000000003	5.200000000000003	0.538	PARTIAL	1.0
p4_delay_plus4d	22.0	27.200000000000003	5.200000000000003	0.435	LATE	0.0
p4_early_minus2d	16.1	21.3	5.199999999999999	0.573	RECEPTIVE	2.0
high_e2_low_p4	—	—	0.0	0.085	NO_WOI	0.0
high_e2_high_p4	17.2	23.900000000000002	6.700000000000003	0.844	RECEPTIVE	2.0
pcos_anovulatory_like	—	—	0.0	0.000	NO_WOI	0.0
