## Supplementary material for "EndoTwin-W: glycodelin-A and CA-125 as non-invasive biomarkers of endometrial receptivity derived from a multiscale computational digital twin": Table S8b

### Sheet: PK Snapshots
Scenario	Day	E2 mod (pg/mL)	P4 mod (ng/mL)	Receptivity	Adverse alerts
Endometriosis - Dienogest 2mg QD	7.0	37.3	0.63	0.2633	1
	14.0	90.2	0.63	0.2482
	21.0	65.8	10.56	0.3111
	28.0	31.6	0.80	0.2461
	56.0	31.6	0.80	0.2484
	83.5	29.4	0.97	0.2474
IVF Protocol - Letrozole + Estradiol	3.0	31.9	0.54	0.2835	1
	7.0	21.2	0.54	0.2632
	14.0	90.9	0.54	0.2482
	18.0	116.2	6.34	0.3256
	21.0	129.3	9.07	0.3113
	24.0	76.1	4.32	0.2789
