## Supplementary material for "EndoTwin-W: glycodelin-A and CA-125 as non-invasive biomarkers of endometrial receptivity derived from a multiscale computational digital twin": Table S9

### Sheet: PK Directional Pilot
Test	Drug (prior key)	Dose (mg)	Metric	Expected	Observed	Pass
progestin_MPA_10mg	medroxyprogesterone_acetate	10	P4_day21_ng/mL	increase	9.07->11.80	PASS
letrozole_2.5mg	letrozole	2.5	E2_day14_pg/mL	decrease	100.6->47.6	PASS
oral_E2_2mg	estradiol_oral	2	E2_day14_pg/mL	increase	100.6->186.2	PASS
