## Supplementary material for "EndoTwin-W: glycodelin-A and CA-125 as non-invasive biomarkers of endometrial receptivity derived from a multiscale computational digital twin": Table S10

### Sheet: Tier-B GEO
GSE	n_disease	n_control	genes	AUC	AUC CI low	AUC CI high	p (MWU)	Notes
GSE305811				NA				parse failed
GSE188409	5	5	16	0.360	0.000	0.796	0.5476	computed
GSE190580				NA				parse failed
GSE185392				NA				parse failed
GSE179640				NA				parse failed
GSE26787	5	5	16	0.040	0.000	0.188	0.0159	computed
